# Genomic signatures of a major adaptive event in the pathogenic fungus *Melampsora larici-populina*

**DOI:** 10.1101/2021.04.09.439223

**Authors:** Antoine Persoons, Agathe Maupetit, Clémentine Louet, Axelle Andrieux, Anna Lipzen, Kerrie W. Barry, Hyunsoo Na, Catherine Adam, Igor V. Grigoriev, Vincent Segura, Sébastien Duplessis, Pascal Frey, Fabien Halkett, Stéphane De Mita

## Abstract

**Background:** The recent availability of genome-wide sequencing techniques has allowed systematic screening for molecular signatures of adaptation, including in non-model organisms. Host-pathogen interactions constitute good models due to the strong selective pressures that they entail. We focused on an adaptive event which affected the poplar rust fungus *Melampsora larici-populina* when it overcame a resistance gene borne by its host, cultivated poplar. Based on 76 virulent and avirulent isolates framing narrowly the estimated date of the adaptive event, we examined the molecular signatures of selection.

**Results:** Using an array of genome scan methods, we detected a single locus exhibiting a consistent pattern suggestive of a selective sweep in virulent individuals (excess of differentiation between virulent and avirulent samples, linkage disequilibrium, genotype-phenotype statistical association and long-range haplotypes). Our study pinpoints a single gene and further a single amino acid replacement which may have allowed the adaptive event. Although the selective sweep occurred only four years earlier, it does not seem to have affected genome diversity further than the immediate vicinity of the causal locus.

**Conclusions:** Our results suggest that *M. larici-populina* underwent a soft selective sweep and possibly a prominent effect of outbreeding and recombination, which we speculate have increased the efficiency of selection.
