## Additional file 08 for "Genomic signatures of a major adaptive event in the pathogenic fungus *Melampsora larici-populina*"

### Sheet: Common SNPs
chr	position	BayPass		GWAS	EHH	freq-hmm
		core	covariate
LG02	2412845	+	+	-	-	-
LG11	3770604	+	+	-	-	-
LG15	2103540	+	+	-	-	-
LG15	2198692	+	+	-	-	-
LG15	2198700	+	+	-	-	-
LG15	2198745	+	+	-	-	-
LG15	2198876	+	+	-	-	-
LG15	2232600	+	+	+	-	-
LG15	2233055	+	+	+	-	-
LG15	2233369	+	+	-	-	-
LG15	2235951	+	+	-	-	-
LG15	2237229	+	+	+	-	-
LG15	2238834	+	+	-	-	-
LG15	2253676	+	+	-	-	-
LG16	228938	+	+	-	-	-

### Sheet: BayPass core
chr	position	log10(1/P)
LG01	1025344	6.07907
LG02	2412845	6.12333
LG02	2412932	6.0929
LG11	3770604	6.66019
LG15	2103540	7.95187
LG15	2198692	6.3927
LG15	2198700	7.13288
LG15	2198745	8.65364
LG15	2198876	7.27987
LG15	2232600	6.48988
LG15	2233055	6.85169
LG15	2233369	6.84917
LG15	2235951	7.09261
LG15	2237229	7.4699
LG15	2238834	7.33132
LG15	2253676	6.20197
LG16	228938	7.9343

### Sheet: BayPass covariate
chr	position	log10(1/P)
LG02	2412845	6.14714
LG02	2413060	6.00674
LG11	3770604	6.71021
LG15	2103540	7.89903
LG15	2198692	6.36908
LG15	2198700	7.10053
LG15	2198745	8.57939
LG15	2198876	7.22759
LG15	2232600	6.40415
LG15	2233055	6.7834
LG15	2233369	6.8595
LG15	2235951	7.05021
LG15	2237229	7.43172
LG15	2238834	7.37253
LG15	2253676	6.25446
LG16	228938	7.8516

### Sheet: GWAS
chr	position	P value	cofactor
LG01	5236130	0.193224	5
LG01	5261616	0.417397	6
LG03	7470247	0.834095	3
LG03	7477576	1.20938	2
LG08	119143	6.83024
LG08	5890988	6.14531
LG08	5896441	6.69852
LG08	5897215	7.32121
LG08	5897591	7.32121
LG08	5897989	7.32121
LG08	5898153	7.32121
LG08	5898172	7.32121
LG08	5905329	7.32121
LG08	5905403	7.32121
LG08	5905818	7.32121
LG08	5907475	7.32121
LG08	5909347	7.32121
LG08	5910979	7.32121
LG08	5911051	7.32121
LG08	5914865	7.32121
LG08	5915053	7.32121
LG08	5917409	7.14696
LG08	5918340	7.32121
LG08	5923086	7.32121
LG08	5923740	6.14531
LG08	5928004	7.32121
LG08	5928120	7.32121
LG08	5929917	7.32121
LG08	5933675	7.32121
LG08	5936257	7.32121
LG08	5936953	6.14531
LG08	5939553	7.32121
LG08	5940142	7.32121
LG08	5940766	7.32121
LG08	5940822	7.32121
LG08	5940836	7.32121
LG08	5941907	7.14696
LG08	5942110	7.32121
LG08	5943901	6.73124
LG08	5945956	7.32121
LG08	5946835	6.14531
LG08	5946865	6.14531
LG08	5948835	7.32121
LG11	699137	6.59873
LG12	3270980	6.82395
LG12	3298056	6.01976
LG12	3354248	6.66098
LG12	3357357	6.66098
LG13	3813803	0.0486267	7
LG14	437344	0.443976	4
LG15	2163506	6.3629
LG15	2198302	9.29591
LG15	2215763	6.66016
LG15	2232600	7.75468
LG15	2233055	9.49609
LG15	2237224	7.17563
LG15	2237229	11.1336	1
LG15	2240434	7.58314
LG15	2240602	7.58314
LG15	2268942	6.81794

### Sheet: EHH
chr	position	iEG (1994)	ln(Rsb)
LG03	2770086	120406	4.18696
LG04	289798	88587.2	4.15103
LG04	290121	117056	4.31522
LG04	4850521	95973.3	4.25425
LG05	4731992	166269	4.34925
LG05	4732097	166274	4.34927
LG05	4732186	195378	4.40666
LG05	4732524	166515	4.32337
LG05	4733622	195024	4.26461
LG05	4736619	162376	4.20369
LG05	4736789	167469	4.19863
LG05	4737150	162476	4.23538
LG05	4737338	194729	4.34619
LG05	4739656	167234	4.18983
LG05	4739760	167234	4.18983
LG05	4740197	167211	4.19922
LG05	4740386	167161	4.23336
LG05	4740510	201439	4.59015
LG06	5493004	61470	4.14619
LG10	4431412	130420	4.93434
LG10	4431423	130420	4.93434
LG10	4431460	130454	4.83215
LG10	4431461	130454	4.83215
LG10	4431502	130543	4.52939
LG10	4431545	130261	4.73502
LG10	4431598	130586	4.53389
LG10	4431610	130484	4.53322
LG10	4431667	112882	4.4751
LG10	4431681	112767	4.47422
LG10	4431738	112767	4.42534
LG10	4431739	112767	4.42534
LG10	4431774	112767	4.46852
LG10	4431868	143938	4.91214
LG10	4466862	93231.6	4.363
LG10	4516919	87948.5	4.21201
LG12	1328057	51993.1	4.26098
LG12	1336097	47768.8	4.14992
LG12	1817960	42404.8	4.24368
LG12	3457757	116435	4.17545
LG12	3457792	116454	4.17559
LG15	2051791	104271	4.21594
LG15	2051808	104267	4.27473
LG15	2051810	104275	4.25442
LG15	2051846	110476	4.29183
LG15	2052562	104312	4.16886
LG15	2105597	126485	4.35683
LG15	2105771	129863	4.37272
LG15	2107058	130248	4.17192
LG15	2107071	130248	4.17192
LG15	2107213	132507	4.17001
LG15	2107551	130940	4.27843
LG15	2107665	130940	4.5068
LG15	2110056	130742	4.40607
LG15	2110058	130742	4.40607
LG15	2110066	130742	4.40607
LG15	2110067	130742	4.40607
LG15	2110074	130742	4.40607
LG15	2110075	130742	4.40607
LG15	2110076	130742	4.40607
LG15	2110147	130742	4.40607
LG15	2110151	130742	4.40607
LG15	2110221	130742	4.40934
LG15	2110237	130742	4.40934
LG15	2110303	130742	4.41354
LG15	2110305	130742	4.41354
LG15	2110345	130741	4.40607
LG15	2127810	147672	4.23016
LG15	2128370	120613	4.16035
LG15	2128486	120613	4.24621
LG15	2128575	120705	4.26332
LG15	2143015	140032	4.25171
LG15	2143317	140032	4.25171
LG15	2143342	139954	4.32228
LG15	2143611	140010	4.39241
LG15	2241709	171159	4.74413
LG15	2242006	169212	4.33487
LG15	2243618	104978	4.21805
LG15	2244933	128214	4.25814
LG15	2245237	105445	4.35502
LG15	2245279	105445	4.24602
LG15	2245411	128867	4.32181
LG15	2245480	105493	4.26762
LG15	2245521	105493	4.26762
LG15	2245768	105423	4.21787
LG15	2245796	105423	4.26803
LG15	2245915	105418	4.19211
LG15	2245940	105418	4.19211
LG15	2246160	105418	4.30885
LG15	2246188	105418	4.30885
LG15	2246279	105536	4.25028
LG15	2246281	105611	4.26177
LG15	2246286	105611	4.35007
LG15	2246290	105327	4.42769
LG15	2246376	105570	4.58332
LG15	2246378	105570	4.59181
LG15	2246408	105569	4.5918
LG15	2246418	106404	4.59854
LG15	2593336	78014	4.3767
LG15	2593371	78014	4.29117
LG15	2593495	78031.6	4.25534
LG15	3371635	88196.2	4.34781

### Sheet: freq-hmm
chr	start	end	log10(P)
LG02	734808	770447	15.4775
LG02	2639993	2660923	0.972095
LG02	2724410	2737376	0.842681
LG02	3272180	3301185	13.215
LG02	4365717	4395835	1.06603
LG04	3989437	4011615	5.21715
LG04	6327960	6347562	13.1801
LG06	2177840	2223689	2.10146
LG07	209882	222791	0.904594
LG07	5139327	5171633	inf
LG07	5440492	5482377	9.35558
LG08	5724776	5768633	inf
LG10	2148362	2166559	3.67427
LG11	1975115	2067318	8.03381
LG11	2111081	2145335	inf
LG13	1162725	1173963	5.28872
LG16	268712	281852	1.72945
LG16	2699878	2719739	3.01771
LG16	4037967	4047626	8.73403
LG17	1551494	1583167	3.43346
LG18	2246244	2267399	12.6788
LG18	3549075	3565251	4.46364
