## Additional file 02 for "Genomic signatures of a major adaptive event in the pathogenic fungus *Melampsora larici-populina*"

### Sheet: Sheet1
Chromosome	Length	Uncalled	Called	Fixed	SNPs
chr01	8567145	1509206	7057939	6973164	84775
chr02	7400714	1105172	6295542	6207579	87963
chr03	7995696	1335011	6660685	6567927	92758
chr04	6413982	1444553	4969429	4903916	65513
chr05	6145269	1553841	4591428	4529728	61700
chr06	7015942	1258106	5757836	5683344	74492
chr07	5819754	1389336	4430418	4368672	61746
chr08	6014601	860634	5153967	5077531	76436
chr09	4829805	983949	3845856	3794075	51781
chr10	4781055	770620	4010435	3954428	56007
chr11	5560581	1608357	3952224	3899147	53077
chr12	4992572	927619	4064953	4009423	55530
chr13	4013672	670553	3343119	3294538	48581
chr14	4116462	734644	3381818	3336180	45638
chr15	4671214	803085	3868129	3815698	52431
chr16	4243487	852992	3390495	3338071	52424
chr17	4451399	719906	3731493	3678193	53300
chr18	4402489	608251	3794238	3742884	51354
total	101435839	19135835	82300004	81174498	1125506
percentage	100	18.865	81.135	80.0255	1.10957
			100	98.6324	1.36756
