## Additional file 01 for "Genomic signatures of a major adaptive event in the pathogenic fungus *Melampsora larici-populina*"

### Sheet: Sheet1
Sample Name	Location (city, region, country)	Sampling year	Pathotype	Genetic group	Sequencing platform	Total reads	Mapped reads	Unmapped reads	Sequencing depth	% Mapped reads	Accession number
93CU1	Amance, Lorraine, France	1993	2-4	Fossil	JGI	142725766	106234916	36490850	158	74.4329	JGI:1043524
93CV1	Amance, Lorraine, France	1993	1-3-4-5	Fossil	JGI	65954482	48475540	17478942	72	73.4985	JGI:1043302
93DL2	Amance, Lorraine, France	1993	2-3-4-5	Fossil	JGI	65011844	31035862	33975982	46	47.7388	JGI:1043305
93EA2	Amance, Lorraine, France	1993	3-4-6	Fossil	JGI	101349334	83170674	18178660	124	82.0634	JGI:1043494
93EC4	Amance, Lorraine, France	1993	3-4	Fossil	Beckman	59910186	52768585	7141601	78	88.0795	SRA:SAMN17981347
93EF8	Amance, Lorraine, France	1993	1-3-4-6	Fossil	JGI	65183830	55521367	9662463	82	85.1766	JGI:1043290
93GR7	Amance, Lorraine, France	1993	3-4-6	Fossil	JGI	72757404	53748378	19009026	80	73.8734	JGI:1043293
93GS3	Amance, Lorraine, France	1993	2-4	Fossil	Beckman	86362164	76270750	10091414	113	88.315	SRA:SAMN17981348
93GT1	Amance, Lorraine, France	1993	2-4	Fossil	JGI	72556526	59368999	13187527	88	81.8245	JGI:1043308
93GV8	Amance, Lorraine, France	1993	2-4	Fossil	JGI	75063724	49024774	26038950	73	65.3109	JGI:1043311
93GW3	Amance, Lorraine, France	1993	2-4	Fossil	Beckman	53957290	46027158	7930132	68	85.3029	SRA:SAMN17981349
93HW5	Amance, Lorraine, France	1993	1-3-4-5	Fossil	Beckman	57892188	48970094	8922094	73	84.5884	SRA:SAMN17981350
93IB7	Amance, Lorraine, France	1993	1-3-4-5	Fossil	JGI	65013360	46692911	18320449	69	71.8205	JGI:1043317
93IC8	Amance, Lorraine, France	1993	2-4	Fossil	JGI	70075734	54341831	15733903	81	77.5473	JGI:1043320
93NU2	Amance, Lorraine, France	1993	3-4	Fossil	JGI	74021678	58078328	15943350	86	78.4612	JGI:1043299
93NX6	Amance, Lorraine, France	1993	2-3-4-5	Fossil	JGI	71550396	51128752	20421644	76	71.4584	JGI:1043323
93OC5	Amance, Lorraine, France	1993	2-4	Fossil	Beckman	56235566	47581671	8653895	71	84.6113	SRA:SAMN17981351
93Q1	Amance, Lorraine, France	1993	2-3-4	Fossil	Beckman	94027938	56451893	37576045	84	60.0374	SRA:SAMN17981352
94ZZ01	Chéreng, Nord-Pas-de-Calais, France	1994	1-3-4-5-7	Cultivated	Beckman	84580140	70730268	13849872	105	83.6251	SRA:SAMN17981353
94ZZ03	Grammont, Belgium	1994	3-4-5-7	Cultivated	JGI	73726742	55996026	17730716	83	75.9508	JGI:1043329
94ZZ07	Ville-aux-Bois, Picardie, France	1994	1-3-4-5-7	Cultivated	Beckman	43217514	36324477	6893037	54	84.0504	SRA:SAMN17981354
94ZZ10	Onnaing, Nord-Pas-de-Calais, France	1994	1-3-4-5-7	Cultivated	JGI	57148512	49488033	7660479	73	86.5955	JGI:1043338
94ZZ11	Lecelles, Nord-Pas-de-Calais, France	1994	1-3-4-5-7	Cultivated	JGI	67034324	53181210	13853114	79	79.3343	JGI:1043341
94ZZ12	Bucy-lès-Cerny, Picardie, France	1994	1-3-4-5-7	Cultivated	Beckman	48363596	41283024	7080572	61	85.3597	SRA:SAMN17981355
94ZZ13	Hesdin, Nord-Pas-de-Calais, France	1994	3-4-5-7	Cultivated	JGI	98606918	82756190	15850728	123	83.9253	JGI:1043527
94ZZ14	Guesnain, Nord-Pas-de-Calais, France	1994	1-3-4-5-7	Cultivated	JGI	80351982	57794157	22557825	86	71.9262	JGI:1043332
94ZZ15	Saulchoy, Nord-Pas-de-Calais, France	1994	3-5-7	Cultivated	JGI	56099432	48553209	7546223	72	86.5485	JGI:1043449
94ZZ16	Saulchoy, Nord-Pas-de-Calais, France	1994	1-3-4-5-7	Cultivated	JGI	75102408	61086729	14015679	91	81.3379	JGI:1043344
94ZZ18	Étain, Lorraine, France	1994	1-3-4-5-7	Cultivated	JGI	117150160	85335455	31814705	127	72.8428	JGI:1043488
94ZZ19	Francilly-Sélency, Picardie, France	1994	1-3-4-5-7	Cultivated	Beckman	50336594	42017309	8319285	62	83.4727	SRA:SAMN17981356
94ZZ20	Nogent, Centre, France	1994	1-3-4-5-7	Cultivated	JGI	71836564	63888549	7948015	95	88.936	JGI:1043452
94ZZ21	Chéreng, Nord-Pas-de-Calais, France	1994	1-3-4-5-7	Cultivated	Beckman	26555924	19785181	6770743	29	74.5038	SRA:SAMN17981357
94ZZ33	Grammont, Belgium	1994	1-3-4-5-7	Cultivated	JGI	74346320	55042524	19303796	82	74.0353	JGI:1043350
94ZZ35	Grammont, Belgium	1994	1-3-4-5-7	Cultivated	JGI	68656552	51526704	17129848	77	75.0499	JGI:1043356
94ZZ36	Grammont, Belgium	1994	1-3-4-5-7	Cultivated	JGI	74073542	58392690	15680852	87	78.8307	JGI:1043359
94ZZ37	Grammont, Belgium	1994	1-3-4-5-7	Cultivated	JGI	69019126	49899404	19119722	74	72.2979	JGI:1043362
98AA6	Amance, Lorraine, France	1998	1-3-4-5-7	Cultivated	JGI	67949182	57950943	9998239	86	85.2857	JGI:1043365
98AB02	Amance, Lorraine, France	1998	1-4-5-7	Cultivated	Beckman	30270568	26854716	3415852	40	88.7156	SRA:SAMN17981358
98AB07	Amance, Lorraine, France	1998	1-3-4-5	Cultivated	Beckman	68748766	58669384	10079382	87	85.3388	SRA:SAMN17981359
98AC08	Amance, Lorraine, France	1998	1-4-5-7	Cultivated	JGI	52627272	36954213	15673059	55	70.2188	JGI:1043368
98AD04	Amance, Lorraine, France	1998	1-4-5-7	Cultivated	Beckman	69531658	59280231	10251427	88	85.2565	SRA:SAMN17981360
98AG03	Moy-de-l'Aisne, Picardie, France	1998	1-3-4-5-7	Cultivated	JGI	71452586	57264444	14188142	85	80.1433	JGI:1043383
98AG18	Moy-de-l'Aisne, Picardie, France	1998	1-3-4-5-7	Cultivated	Beckman	87354362	75004501	12349861	111	85.8623	SRA:SAMN17981361
98AG36	Moy-de-l'Aisne, Picardie, France	1998	1-3-4-5-7	Cultivated	Beckman	30239348	26065324	4174024	39	86.1967	SRA:SAMN17981362
98AG42	Moy-de-l'Aisne, Picardie, France	1998	3-4-7	Cultivated	JGI	74168356	61762059	12406297	92	83.2728	JGI:1043386
98AG49	Moy-de-l'Aisne, Picardie, France	1998	1-3-4-5-7	Cultivated	JGI	64249402	47623027	16626375	71	74.1221	JGI:1043392
98AG54	Moy-de-l'Aisne, Picardie, France	1998	1-3-4-5-7	Cultivated	JGI	60253650	53397678	6855972	79	88.6215	JGI:1043401
98AG56	Moy-de-l'Aisne, Picardie, France	1998	3-4-7	Cultivated	JGI	74682036	52160759	22521277	77	69.8438	JGI:1043503
98AG69	Moy-de-l'Aisne, Picardie, France	1998	1-3-4-5-7	Cultivated	Beckman	25737736	21327218	4410518	32	82.8636	SRA:SAMN17981363
98AI01	Moy-de-l'Aisne, Picardie, France	1998	1-3-4-5-7	Cultivated	JGI	69824760	54788139	15036621	81	78.4652	JGI:1043398
98AI35	Moy-de-l'Aisne, Picardie, France	1998	3-4-7	Cultivated	JGI	79127386	64085440	15041946	95	80.9902	JGI:1043389
98AI58	Moy-de-l'Aisne, Picardie, France	1998	1-3-4-5-7	Cultivated	JGI	77007060	64983378	12023682	97	84.3863	JGI: 1043395
98AP02	Amance, Lorraine, France	1998	1-3-4-5-7	Cultivated	JGI	78813448	69178565	9634883	103	87.7751	JGI:1043371
98AP03	Amance, Lorraine, France	1998	1-4-5-7	Cultivated	Beckman	62538212	45704534	16833678	68	73.0826	SRA:SAMN17981364
98GB03	Amance, Lorraine, France	1998	1-3-4-5-7	Cultivated	JGI	47005584	33874603	13130981	50	72.0651	JGI:1043374
98GC04	Amance, Lorraine, France	1998	1-5-6-7	Cultivated	Beckman	31451444	26308970	5142474	39	83.6495	SRA:SAMN17981365
98GD5	Amance, Lorraine, France	1998	3-4-7	Cultivated	JGI	58574292	45039555	13534737	67	76.893	JGI:1043377
08EA01	Prelles, Provence-Alpes-Côte d'Azur, France	2008	4	Wild	JGI	74819586	58099506	16720080	86	77.6528	JGI:1043404
08EA09	Prelles, Provence-Alpes-Côte d'Azur, France	2008	0	Wild	JGI	74676036	55185256	19490780	82	73.8996	JGI:1043410
08EA105	Prelles, Provence-Alpes-Côte d'Azur, France	2008	4	Wild	Beckman	31320890	27400363	3920527	41	87.4827	SRA:SAMN17981366
08EA106	Prelles, Provence-Alpes-Côte d'Azur, France	2008	4	Wild	JGI	76034268	51138349	24895919	76	67.257	JGI:1043428
08EA11	Prelles, Provence-Alpes-Côte d'Azur, France	2008	4	Wild	JGI	72144222	48933250	23210972	73	67.827	JGI:1043422
08EA15	Prelles, Provence-Alpes-Côte d'Azur, France	2008	2-4	Wild	JGI	74342762	58354923	15987839	87	78.4944	JGI:1043413
08EA16	Prelles, Provence-Alpes-Côte d'Azur, France	2008	4	Wild	JGI	60232364	33854700	26377664	50	56.2068	JGI:1043416
08EA18	Prelles, Provence-Alpes-Côte d'Azur, France	2008	0	Wild	JGI	67312896	56577920	10734976	84	84.0521	JGI:1043479
08EA19	Prelles, Provence-Alpes-Côte d'Azur, France	2008	4	Wild	JGI	113044060	98034745	15009315	146	86.7226	JGI:1043491
08EA22	Prelles, Provence-Alpes-Côte d'Azur, France	2008	4	Wild	JGI	73424058	51752625	21671433	77	70.4846	JGI:1043419
08EA42	Prelles, Provence-Alpes-Côte d'Azur, France	2008	4	Wild	JGI	63165170	50633512	12531658	75	80.1605	JGI:1043431
08EA43	Prelles, Provence-Alpes-Côte d'Azur, France	2008	0	Wild	JGI	75944106	65002401	10941705	97	85.5924	JGI: 1043500
08EA50	Prelles, Provence-Alpes-Côte d'Azur, France	2008	2-4	Wild	JGI	62437714	53725471	8712243	80	86.0465	JGI:1043485
08EA55	Prelles, Provence-Alpes-Côte d'Azur, France	2008	4	Wild	JGI	70595156	56811312	13783844	84	80.4748	JGI:1043434
08EA6	Prelles, Provence-Alpes-Côte d'Azur, France	2008	4	Wild	JGI	104526526	89222727	15303799	133	85.3589	JGI:1043497
08EA61	Prelles, Provence-Alpes-Côte d'Azur, France	2008	0	Wild	JGI	67448882	52677496	14771386	78	78.0999	JGI:1043437
08EA66	Prelles, Provence-Alpes-Côte d'Azur, France	2008	4	Wild	Beckman	65783510	51130282	14653228	76	77.7251	SRA:SAMN17981367
08EA85	Prelles, Provence-Alpes-Côte d'Azur, France	2008	4	Wild	JGI	58689976	30785174	27904802	46	52.4539	JGI:1043482
08EA95	Prelles, Provence-Alpes-Côte d'Azur, France	2008	0	Wild	Beckman	54997764	44242083	10755681	66	80.4434	SRA:SAMN17981368
					Average	6.85316e+07	5.36818e+07	1.48499e+07	79.75	78.5822
					Standard deviation	1.9545e+07	1.61107e+07	7.33496e+06	23.984	8.41365
